# Rif2 protects Rap1-depleted telomeres from MRX-mediated degradation in *Saccharomyces cerevisiae*

**DOI:** 10.1101/2020.12.30.424824

**Authors:** Fernando R. Rosas Bringas, Sonia Stinus, Pien de Zoeten, Marita Cohn, Michael Chang

## Abstract

Rap1 is the main protein that binds double-stranded telomeric DNA in *Saccharomyces cerevisiae*. Examination of the telomere functions of Rap1 is complicated by the fact that it also acts as a transcriptional regulator of hundreds of genes and is encoded by an essential gene. In this study, we disrupt Rap1 telomere association by expressing a mutant telomerase RNA subunit (tlc1-tm) that introduces mutant telomeric repeats. *tlc1-tm* cells grow similar to wild-type cells, although depletion of Rap1 at telomeres causes defects in telomere length regulation and telomere capping. Rif2 is a protein normally recruited to telomeres by Rap1, but we show that Rif2 can still associate with Rap1-depleted *tlc1-tm* telomeres, and that this association is required to inhibit telomere degradation by the MRX complex. We find that Rap1, Rif2, and the Ku complex work in parallel to prevent telomere degradation, and absence of all three at telomeres causes lethality. The partially redundant mechanisms may explain the rapid evolution of telomere components in budding yeast species.
