## Supplemental Tables for "Rif2 protects Rap1-depleted telomeres from MRX-mediated degradation in *Saccharomyces cerevisiae*"

### Sheet: Supplemental Table 1
Table S1. Yeast strains used in this study.
Strain name	Strain background	Mating type	Genotype	Source
SSY48	W303	a	ade2-1 can1-100 his3-11,15 leu2-3,112 trp1-1 ura3-1 RAD5	This study
SSY50	W303	a	tlc1-tm::natMX ade2-1 can1-100 his3-11,15 leu2-3,112 trp1-1 ura3-1 RAD5	This study
SSY351	W303	a	adh4::URA3-VII-L-WT ade2-1 can1-100 his3-11,15 leu2-3,112 trp1-1 ura3-1 RAD5	This study
FRY18	W303	a	adh4::URA3-VII-L-MUT tlc1-tm::natMX ade2-1 can1-100 his3-11,15 leu2-3,112 trp1-1 ura3-1 RAD5	This study
FRY128	W303	a	adh4::URA3-VII-L-WT CDC13-13Myc::kanMX6 ade2-1 can1-100 his3-11,15 leu2-3,112 trp1-1 ura3-1 RAD5	This study
FRY131	W303	a	adh4::URA3-VII-L-MUT tlc1-tm::natMX CDC13-13Myc::kanMX6 ade2-1 can1-100 his3-11,15 leu2-3,112 trp1-1 ura3-1 RAD5	This study
SSY386	W303	a	adh4::URA3-VII-L-WT RAP1-ProtA::Sphis5+ ade2-1 can1-100 his3-11,15 leu2-3,112 trp1-1 ura3-1 RAD5	This study
SSY393	W303	a	adh4::URA3-VII-L-MUT RAP1-ProtA::Sphis5+ tlc1-tm::natMX ade2-1 can1-100 his3-11,15 leu2-3,112 trp1-1 ura3-1 RAD5	This study
FRY140	W303	a	adh4::URA3-VII-L-WT TBF1-13Myc::kanMX6 ade2-1 can1-100 his3-11,15 leu2-3,112 trp1-1 ura3-1 RAD5	This study
FRY142	W303	a	adh4::URA3-VII-L-MUT tlc1-tm::natMX TBF1-13myc::kanMX6 ade2-1 can1-100 his3-11,15 leu2-3,112 trp1-1 ura3-1 RAD5	This study
FRY34	W303	a	adh4::URA3-VII-L-MUT(84bp) ade2-1 can1-100 his3-11,15 leu2-3,112 trp1-1 ura3-1 RAD5	This study
FRY630	W303	a	adh4::URA3-VII-L-WT(300bp) ade2-1 can1-100 his3-11,15 leu2-3,112 trp1-1 ura3-1 RAD5	This study
FRY633	W303	a	adh4::URA3-VII-L-MUT(300bp) ade2-1 can1-100 his3-11,15 leu2-3,112 trp1-1 ura3-1 RAD5	This study
SSY342	W303	a	tlc1-tm::hphMX GALLp::natNT2-EST1 bar1∆LEU2 DIA5-1 ade2-1 can1-100 his3-11,15 leu2-3,112 trp1-1 ura3-1 RAD5	This study
CCY6	W303	a/alpha	est2ΔURA3/EST2 ade2-1/ade2-1 can1-100/can1-100 his3-11,15/his3-11,15 leu2-3,112/leu2-3,112 trp1-1/trp1-1 ura3-1/ura3-1 RAD5/RAD5	van Mourik et al., 2018
SSY108	W303	a/alpha	est2ΔURA3/EST2 tlc1-tm::natMX/tlc1-tm::natMX ade2-1/ade2-1 can1-100/can1-100 his3-11,15/his3-11,15 leu2-3,112/leu2-3,112 trp1-1/trp1-1 ura3-1/ura3-1 RAD5/RAD5	This study
CCY7	W303	a/alpha	tlc1ΔHIS3/TLC1 ade2-1/ade2-1 can1-100/can1-100 his3-11,15/his3-11,15 leu2-3,112/leu2-3,112 trp1-1/trp1-1 ura3-1/ura3-1 RAD5/RAD5	C. Claussin
SSY45	W303	a/alpha	tlc1ΔHIS3/tlc1-tm::natMX ade2-1/ade2-1 can1-100/can1-100 his3-11,15/his3-11,15 leu2-3,112/leu2-3,112 trp1-1/trp1-1 ura3-1/ura3-1 RAD5/RAD5	This study
FRY132	W303	a	adh4::URA3-VII-L-WT RIF1-13Myc::kanMX6 ade2-1 can1-100 his3-11,15 leu2-3,112 trp1-1 ura3-1 RAD5	This study
FRY134	W303	a	adh4::URA3-VII-L-MUT tlc1-tm::natMX RIF1-13Myc::kanMX6 ade2-1 can1-100 his3-11,15 leu2-3,112 trp1-1 ura3-1 RAD5	This study
FRY136	W303	a	adh4::URA3-VII-L-WT RIF2-13Myc::kanMX6 ade2-1 can1-100 his3-11,15 leu2-3,112 trp1-1 ura3-1 RAD5	This study
FRY138	W303	a	adh4::URA3-VII-L-MUT tlc1-tm::natMX RIF2-13Myc::kanMX6 ade2-1 can1-100 his3-11,15 leu2-3,112 trp1-1 ura3-1 RAD5	This study
PZY11	W303	a	adh4::URA3-VII-L-WT SIR4-13Myc::kanMX ade2-1 can1-100 his3-11,15 leu2-3,112 trp1-1 ura3-1 RAD5	This study
PZY6	W303	a	adh4::URA3-VII-L-MUT tlc1-tm::natMX SIR4-13Myc::kanMX ade2-1 can1-100 his3-11,15 leu2-3,112 trp1-1 ura3-1 RAD5	This study
PZY15	W303	a	adh4::URA3-VII-L-WT SIR3-ProtA::Sphis5+ ade2-1 can1-100 his3-11,15 leu2-3,112 trp1-1 ura3-1 RAD5	This study
PZY16	W303	a	adh4::URA3-VII-L-MUT tlc1-tm::natMX SIR3-ProtA-Sphis5+ ade2-1 can1-100 his3-11,15 leu2-3,112 trp1-1 ura3-1 RAD5	This study
FRY67	W303	a	adh4::URA3-VII-L-WT sir2∆kanMX ade2-1 can1-100 his3-11,15 leu2-3,112 trp1-1 ura3-1 RAD5	This study
FRY70	W303	a	adh4::URA3-VII-L-MUT tlc1-tm::natMX sir2∆kanMX ade2-1 can1-100 his3-11,15 leu2-3,112 trp1-1 ura3-1 RAD5	This study
FRY420	W303	a	adh4::URA3-VII-L-WT tel1∆::kanMX ade2-1 can1-100 his3-11,15 leu2-3,112 trp1-1 ura3-1 RAD5	This study
FRY422	W303	a	adh4::URA3-VII-L-MUT tlc1-tm::natMX tel1∆::kanMX ade2-1 can1-100 his3-11,15 leu2-3,112 trp1-1 ura3-1 RAD5	This study
FRY428	W303	alpha	adh4::URA3-VII-L-WT rif2∆HIS3MX tel1∆::kanMX ade2-1 can1-100 his3-11,15 leu2-3,112 trp1-1 ura3-1 RAD5	This study
FRY430	W303	a	adh4::URA3-VII-L-MUT rif2∆HIS3MX tlc1-tm::natMX tel1∆::kanMX ade2-1 can1-100 his3-11,15 leu2-3,112 trp1-1 ura3-1 RAD5	This study
FRY597	W303	a	adh4::URA3-VII-L-WT sir4∆hphMX ade2-1 can1-100 his3-11,15 leu2-3,112 trp1-1 ura3-1 RAD5	This study
FRY598	W303	a	adh4::URA3-VII-L-MUT tlc1-tm::natMX sir4∆hphMX ade2-1 can1-100 his3-11,15 leu2-3,112 trp1-1 ura3-1 RAD5	This study
IKY66	W303	a	adh4::URA3-VII-L-WT rif2∆HIS3MX sir4∆hphMX ade2-1 can1-100 his3-11,15 leu2-3,112 trp1-1 ura3-1 RAD5	This study
FRY600	W303	a	adh4::URA3-VII-L-MUT rif2∆HIS3MX tlc1-tm::natMX sir4∆hphMX ade2-1 can1-100 his3-11,15 leu2-3,112 trp1-1 ura3-1 RAD5	This study
FRY158	W303	alpha	adh4::URA3-VII-L-WT rif1∆HIS3MX ade2-1 can1-100 his3-11,15 leu2-3,112 trp1-1 ura3-1 RAD5	This study
FRY162	W303	alpha	adh4::URA3-VII-L-MUT rif1∆HIS3MX tlc1-tm::natMX ade2-1 can1-100 his3-11,15 leu2-3,112 trp1-1 ura3-1 RAD5	This study
FRY164	W303	alpha	adh4::URA3-VII-L-WT rif2∆HIS3MX ade2-1 can1-100 his3-11,15 leu2-3,112 trp1-1 ura3-1 RAD5	This study
FRY166	W303	a	adh4::URA3-VII-L-MUT rif2∆HIS3MX tlc1-tm::natMX ade2-1 can1-100 his3-11,15 leu2-3,112 trp1-1 ura3-1 RAD5	This study
FRY168	W303	alpha	adh4::URA3-VII-L-WT rif1∆HIS3MX rif2∆HIS3MX ade2-1 can1-100 his3-11,15 leu2-3,112 trp1-1 ura3-1 RAD5	This study
FRY171	W303	a	adh4::URA3-VII-L-MUT rif1∆HIS3MX rif2∆HIS3MX tlc1-tm::natMX ade2-1 can1-100 his3-11,15 leu2-3,112 trp1-1 ura3-1 RAD5	This study
FRY424	W303	alpha	adh4::URA3-VII-L-WT rif1∆HIS3MX tel1∆::kanMX ade2-1 can1-100 his3-11,15 leu2-3,112 trp1-1 ura3-1 RAD5	This study
FRY426	W303	alpha	adh4::URA3-VII-L-MUT rif1∆HIS3MX tlc1-tm::natMX tel1∆::kanMX ade2-1 can1-100 his3-11,15 leu2-3,112 trp1-1 ura3-1 RAD5	This study
FRY432	W303	alpha	adh4::URA3-VII-L-WT rif1∆HIS3MX rif2∆HIS3MX tel1∆::kanMX ade2-1 can1-100 his3-11,15 leu2-3,112 trp1-1 ura3-1 RAD5	This study
FRY434	W303	a	adh4::URA3-VII-L-MUT rif1∆HIS3MX rif2∆HIS3MX tlc1-tm::natMX tel1∆::KanMX ade2-1 can1-100 his3-11,15 leu2-3,112 trp1-1 ura3-1 RAD5	This study
FRY977	W303	a	adh4::URA3-VII-L-WT dnl4∆kanMX ade2-1 can1-100 his3-11,15 leu2-3,112 trp1-1 ura3-1 RAD5	This study
FRY602	W303	a	adh4::URA3-VII-L-WT rif2∆HIS3MX dnl4∆kanMX ade2-1 can1-100 his3-11,15 leu2-3,112 trp1-1 ura3-1 RAD5	This study
FRY979	W303	a	adh4::URA3-VII-L-MUT tlc1-tm::natMX dnl4∆kanMX ade2-1 can1-100 his3-11,15 leu2-3,112 trp1-1 ura3-1 RAD5	This study
FRY603	W303	a	adh4::URA3-VII-L-MUT rif2∆HIS3MX tlc1-tm::natMX dnl4∆kanMX ade2-1 can1-100 his3-11,15 leu2-3,112 trp1-1 ura3-1 RAD5	This study
FRY592	W303	a/alpha	adh4::URA3-VII-L-WT/ADH4 rad52∆kanMX/RAD52 rif2∆HIS3MX/RIF2 ade2-1/ade2-1 can1-100/can1-100 his3-11,15/his3-11,15 leu2-3,112/leu2-3,112 trp1-1/trp1-1 ura3-1/ura3-1 RAD5/RAD5	This study
FRY593	W303	a/alpha	adh4::URA3-VII-L-WT/ADH4 rad52∆kanMX/RAD52 rif2∆HIS3MX/RIF2 tlc1-tm::natMX/tlc1-tm::natMX ade2-1/ade2-1 can1-100/can1-100 his3-11,15/his3-11,15 leu2-3,112/leu2-3,112 trp1-1/trp1-1 ura3-1/ura3-1 RAD5/RAD5	This study
FRY278	W303	a	adh4::URA3-VII-L-WT MRE11-13Myc::kanMX6 ade2-1 can1-100 his3-11,15 leu2-3,112 trp1-1 ura3-1 RAD5	This study
FRY280	W303	a	adh4::URA3-VII-L-MUT tlc1-tm::natMX MRE11-13Myc::kanMX6 ade2-1 can1-100 his3-11,15 leu2-3,112 trp1-1 ura3-1 RAD5	This study
FRY720	W303	a/alpha	adh4::URA3-VII-L-WT/ADH4 rad50∆kanMX/RAD50 rif2∆HIS3MX/RIF2 ade2-1/ade2-1 can1-100/can1-100 his3-11,15/his3-11,15 leu2-3,112/leu2-3,112 trp1-1/trp1-1 ura3-1/ura3-1 RAD5/RAD5	This study
FRY721	W303	a/alpha	adh4::URA3-VII-L-MUT/ADH4 rad50∆kanMX/RAD50 rif2∆HIS3MX/RIF2 tlc1-tm::natMX/tlc1-tm::natMX ade2-1/ade2-1 can1-100/can1-100 his3-11,15/his3-11,15 leu2-3,112/leu2-3,112 trp1-1/trp1-1 ura3-1/ura3-1 RAD5/RAD5	This study
FRY928	W303	a/alpha	adh4::URA3-VII-L-MUT/ADH4 rad50∆kanMX/RAD50 rif2∆HIS3MX/RIF2 rad52∆kanMX/RAD52 tlc1-tm::natMX/tlc1-tm::natMX ade2-1/ade2-1 can1-100/can1-100 his3-11,15/his3-11,15 leu2-3,112/leu2-3,112 trp1-1/trp1-1 ura3-1/ura3-1 RAD5/RAD5	This study
FRY294	W303	a	adh4::URA3-VII-L-WT YKU70-13Myc::kanMX ade2-1 can1-100 his3-11,15 leu2-3,112 trp1-1 ura3-1 RAD5	This study
FRY296	W303	a	adh4::URA3-VII-L-MUT tlc1-tm::natMX YKU70-13Myc::kanMX ade2-1 can1-100 his3-11,15 leu2-3,112 trp1-1 ura3-1 RAD5	This study
FRY745	W303	a/alpha	adh4::URA3-VII-L-WT/ADH4 exo1∆hphMX/EXO1 yku70∆kanMX/YKU70 ade2-1/ade2-1 can1-100/can1-100 his3-11,15/his3-11,15 leu2-3,112/leu2-3,112 trp1-1/trp1-1 ura3-1/ura3-1 RAD5/RAD5	This study
FRY796	W303	a/alpha	adh4::URA3-VII-L-MUT/ADH4 exo1∆hphMX/EXO1 yku70∆kanMX/YKU70 tlc1-tm::natMX/tlc1-tm::natMX ade2-1/ade2-1 can1-100/can1-100 his3-11,15/his3-11,15 leu2-3,112/leu2-3,112 trp1-1/trp1-1 ura3-1/ura3-1 RAD5/RAD5	This study
FRY604	W303	a	adh4::URA3-VII-L-WT cdc13-1 ade2-1 can1-100 his3-11,15 leu2-3,112 trp1-1 ura3-1 RAD5	This study
FRY608	W303	a	adh4::URA3-VII-L-WT tlc1-tm::natMX cdc13-1 ade2-1 can1-100 his3-11,15 leu2-3,112 trp1-1 ura3-1 RAD5	This study
FRY717	W303	a/alpha	adh4::URA3-VII-L-WT/ADH4 rif2∆HIS3MX/RIF2 yku70∆kanMX/YKU70 ade2-1/ade2-1 can1-100/can1-100 his3-11,15/his3-11,15 leu2-3,112/leu2-3,112 trp1-1/trp1-1 ura3-1/ura3-1 RAD5/RAD5	This study
FRY718	W303	a/alpha	adh4::URA3-VII-L-MUT/ADH4 rif2∆HIS3MX/RIF2 yku70∆kanMX/YKU70 tlc1-tm::natMX/tlc1-tm::natMX ade2-1/ade2-1 can1-100/can1-100 his3-11,15/his3-11,15 leu2-3,112/leu2-3,112 trp1-1/trp1-1 ura3-1/ura3-1 RAD5/RAD5	This study
FRY889	W303	a	tlc1-476A::natMX ade2-1 can1-100 his3-11,15 leu2-3,112 trp1-1 ura3-1 RAD5	This study
FRY899	W303	a/alpha	tlc1-476A::natMX/TLC1 rif2∆HIS3MX/RIF2 yku70∆kanMX/YKU70 ade2-1/ade2-1 can1-100/can1-100 his3-11,15/his3-11,15 leu2-3,112/leu2-3,112 trp1-1/trp1-1 ura3-1/ura3-1 RAD5/RAD5	This study
FRY934	W303	a	III::URA3-Int-(300bp-WT) ade2-1 can1-100 his3-11,15 leu2-3,112 trp1-1 ura3-1 RAD5	This study
FRY942	W303	a	III::URA3-Int-(300bp-MUT) ade2-1 can1-100 his3-11,15 leu2-3,112 trp1-1 ura3-1 RAD5	This study
FRY930	W303	a	III::URA3-Int-(300bp-WT) RIF2-13Myc::kanMX6 ade2-1 can1-100 his3-11,15 leu2-3,112 trp1-1 ura3-1 RAD5	This study
FRY938	W303	a	III::URA3-Int-(300bp-MUT) RIF2-13Myc::kanMX6 ade2-1 can1-100 his3-11,15 leu2-3,112 trp1-1 ura3-1 RAD5	This study
FRY584	W303	a	adh4::URA3-VII-L-WT rad50∆KanMX ade2-1 can1-100 his3-11,15 leu2-3,112 trp1-1 ura3-1 RAD5	This study
FRY588	W303	a	adh4::URA3-VII-L-MUT tlc1-tm::natMX rad50∆KanMX ade2-1 can1-100 his3-11,15 leu2-3,112 trp1-1 ura3-1 RAD5	This study
FRY997	W303	a	adh4::URA3-VII-L-WT rad50∆KanMX RIF2-13Myc::kanMX6 ade2-1 can1-100 his3-11,15 leu2-3,112 trp1-1 ura3-1 RAD5	This study
FRY1001	W303	a	adh4::URA3-VII-L-MUT tlc1-tm::natMX rad50∆KanMX RIF2-13Myc::kanMX6 ade2-1 can1-100 his3-11,15 leu2-3,112 trp1-1 ura3-1 RAD5	This study

### Sheet: Supplemental Table 2
Table S2. Wild-type and mutant sequenced used to replace the VII-L telomere.
Name	Sequence (5´-3')	Source
FR_Telmut_Falig (84bp)	GCCACGGATCCGGTGGTGTGGTGTGTGGTGTGGTGTGGTGTGGTGTGGTGTGGTGTGTGTGGTGGTGTGGTGTGTGGTGTGGTGTGGTGTGGTGGAATTCAGATGC	This study
TelWT_Duplex (300bp)	GCCACGGATCCTGTGGGTGTGGTGTGGGTGTGTGGGTGTGGTGTGTGTGGGTGTGGGTGTGTGTGGGTGTGGGTGTGGTGTGGGTGTGTGGGTGTGGTGTGTGGGTGTGGTGTGTGGGTGTGGTGTGTGGGTGTGGGTGTGTGGGTGTGGTGTGTGGGTGTGGGTGTGGTGTGGGTGTGTGGGTGTGGTGTGTGTGGGTGTGGTGTGTGTGGGTGTGGTGTGTGGGTGTGTGGGTGTGGTGTGTGTGTGGGTGTGTGGGTGTGGTGTGGGTGTGGGTGTGGGTGTGGTGTGTGGGTGTGGTGTGGGTGTGGAATTCAGATGC	This study
TelMut_Duplex (300bp)	GCCACGGATCCTGGTGTGGTGTGTGGTGTGGTGTGGTGTGGTGTGGTGTGGTGTGGTGTGGGTGGTGTGTGGTGTGGTGTGGTGTGGTGTGTGTGGTGGTGTGGTGGTGGTGTGTGTGGTGTGGTGTGGATTTGGTGTGTGTGGTGTGGTGTGGTGTGGTGTGTGGTGTGTGGTGTGTGGTGGTGTGGTGTGTGGTGTGTGGTGTGGTGTGGTGTGGTGTGGTGTGTGGTGTGGTGTGTGGTGTGGTGGTGTGGTGTGGTGTGTGTGGTGTGTGTGGTGTGTGGTGTGTGGTGTGTGGTGTGTGGTGTGTGAATTCAGATGC	This study

### Sheet: Supplemental Table 3
Table S3. qPCR primers.
Name	Sequence (5´-3')	Source
oBL292 (actin)	CCCAGGTATTGCCGAAAGAATGC	Graf et al., 2017
oBL293 (actin)	TTTGTTGGAAGGTAGTCAAAGAAGCC	Graf et al., 2017
oBL295 (I-L)	CGGTGGGTGAGTGGTAGTAAGTAGA	Graf et al., 2017
oBL296 (I-L)	ACCCTGTCCCATTCAACCATAC	Graf et al., 2017
oLK57 (XV-L)	GGGTAACGAGTGGGGAGGTAA	Graf et al., 2017
oLK58 (XV-L)	CAACACTACCCTAATCTAACCCTGT	Graf et al., 2017
oLK49 6Y’	GGCTTGGAGGAGACGTACATG	Graf et al., 2017
oLK50 6Y’	CTCGCTGTCACTCCTTACCCG	Graf et al., 2017
URA3_Fwd3	GATGCTAAGGTAGAGGGTGAAC	This study
URA3_Rvs3	TTTTAGTTTTGCTGGCCGC	This study
ARO1_Fwd	TCGTTACAAGGTGATG	Sabourin et al., 2007
ARO1_Rvs	AATAGCGGCAACAAC	Sabourin et al., 2008
